# MiSebastes: An eDNA metabarcoding primer set for rockfishes (genus *Sebastes*)

**DOI:** 10.1101/2020.10.29.360859

**Authors:** Markus A. Min, Paul H. Barber, Zachary Gold

## Abstract

Environmental DNA (eDNA) is a promising biomonitoring tool for marine ecosystems, but its effectiveness for North Pacific coastal fishes is limited by the inability of existing barcoding primers to differentiate among rockfishes in the genus *Sebastes.* Comprised of 110 commercially and ecologically important species, this recent radiation is exceptionally speciose, and exhibits high sequence similarity among species at standard barcoding loci. Here, we report new *Sebastes*-specific metabarcoding primers that target mitochondrial *cytochrome B.* Amongst the 110 *Sebastes* species, 85 unique barcodes (of which 62 are species-specific) were identified in our amplicon region based on available reference sequences. The majority of the remaining barcodes are shared by only two species. Importantly, MiSebastes yield unique barcodes for 28 of 44 commercially harvested species in California, a dramatic improvement compared to the widely employed MiFish *12S* primers which only recover one of 44. Tests of these primers in an aquarium mesocosm containing 16 rockfish species confirms the utility of these new primers for eDNA metabarcoding, providing an important biomonitoring tool for these key coastal marine fishes.
