## Supplementary Table 1 for "MiSebastes: An eDNA metabarcoding primer set for rockfishes (genus *Sebastes*)"

### Sheet: Sheet1
MiSebastes: An eDNA metabarcoding primer set for rockfishes (genus Sebastes)
Conservation Genetics Resources
Markus A. Min, Paul H. Barber, and Zachary Gold
Corresponding author: Markus A. Min. Email: mmin@uw.edu
School of Aquatic and Fishery Sciences, University of Washington, Seattle, WA, USA
Sanger Sequencing Results from Tissue Barcoding
Sample	Sequence	Top BLAST hit	Accesion number	Query Cover	Percent identity	Second BLAST hit	Accesion number	Query Cover	Percent identity	Third BLAST hit	Accession number	Query Cover	Percent identity	Notes
S._auriculatus-1	TGTTTTGAACCCTAATCGCAGACGTTATTATTCTCACTTGAATCGGGGGAATACCTGTATCACACCCGTTCGTTATTATTGGGCAAGTAGCATCCTTTTTATACTTTTTCCTTTTCCTAGTCCTTACACCACTAGCAGGCTATGCAGAGGACR	Sebastes auriculatus	DQ678513.1	0.99	1	Sebastes nebulosus	DQ678429.1	0.99	1	Sebastes elongatus	DQ678434.1	0.99	0.9803
S._auriculatus-2	TGTTTTGAACCCTAATCGCAGACGTTATTATTCTCACTTGAATCGGGGGAATACCTGTATCACACCCGTTCGTTATTATTGGGCAAGTAGCATCCTTTTTATACTTTTTCCTTTTCCTAGTCCTTACACCACTAGCAGGCTATGCAGAGGACR	Sebastes auriculatus	DQ678513.1	0.99	1	Sebastes nebulosus	DQ678429.1	0.99	1	Sebastes elongatus	DQ678434.1	0.99	0.9803
S._aurora-1	TGTTTTGAACCCTAATCGCAGACGTTATTATTCTCACTTGAATCGGGGGAATGCCTGTATCACACCCGTTCGTTATTATTGGACAAGTCGCATCCTTTTTATACTTTTTCCTTTTCCTAGTCCTCACACCACTAGCAGGCTATGTAGAGGACR	Sebastes phillipsi	DQ678463.1	0.99	1	Sebastes aurora	DQ678417.1	0.99	1	Sebastes gilli	DQ678446.1	0.99	0.9868
S._aurora-2	TGTTTTGAACCCTAATCGCAGACGTTATTATTCTCACTTGAATCGGGGGAATGCCTGTATCACACCCGTTCGTTATTATTGGACAAGTCGCATCCTTTTTATACTTTTTCCTTTTCCTAGTCCTCACACCACTAGCAGGCTATGTAGAGGACR	Sebastes phillipsi	DQ678463.1	0.99	1	Sebastes aurora	DQ678417.1	0.99	1	Sebastes gilli	DQ678446.1	0.99	0.9868
S._caurinus-2	TGTTTTGAACCCTAATCGCAGACGTCATTATTCTCACCTGAATCGGGGGAATACCTGTATCACACCCGTTCGTCATTATTGGGCAAGTAGCATCCTTTTTATACTTTTTCCTTTTCCTAGTCCTTACACCATTAGCAGGCTATGCAGAGGACR	Sebastes caurinus	DQ678425.1	0.99	1	Sebastes maliger	DQ678428.1	0.99	0.9803	Sebastes carnatus	DQ678424.1	0.99	0.9803
S._chlorostictus-2	TGTTTTGAACCCTAATCGCAGACGTTATTATTCTCACTTGAATCGGAGGGATACCTGTATCACACCCATTCGTTATTATTGGACAAGTCGCGTCCTTTTTATACTTTTTCCTTTTCCTAGTCCTTACACCACTAGCAGGCTACGCAGAGGACR	Sebastes chlorostictus	DQ678435.1	0.99	1	Sebastes simulator	DQ678507.1	0.99	1	Sebastes helvomaculatus	DQ678496.1	0.99	1	Also a 100% match to seven other species
S._constellatus-1	TGTTTTGAACCCTAATCGCAGACGTTATTATTCTCACTTGAATCGGAGGGATACCTGTATCACACCCATTCGTTATTATTGGACAAGTCGCGTCCTTTTTATACTTTTTCCTTTTCCTAGTCCTTACACCACTAGCAGGCTACGCAGAGGACR	Sebastes constellatus	DQ678436.1	0.99	1	Sebastes simulator	DQ678507.1	0.99	1	Sebastes helvomaculatus	DQ678496.1	0.99	1	Also a 100% match to seven other species
S._crameri-1	TGTTTTGAACCCTGATCGCAGACGTTATTATTCTCACCTGAATCGGGGGAATACCTGTATCACACCCGTTCGTTATTATCGGACAAATCGCATCCTTTTTATACTTTTTCCTCTTCCTAGTCCTCACACCACTAGCAGGCTATGCGGAGGACR	Sebastes crameri	DQ678437.1	0.99	1	Sebastes reedi	DQ678415.1	0.99	1	Sebastes polyspinis	DQ678512.1	0.99	0.9934
S._crameri-2	TGTTTTGAACCCTGATCGCAGACGTTATTATTCTCACCTGAATCGGGGGAATACCTGTATCACACCCGTTCGTTATTATCGGACAAATCGCATCCTTTTTATACTTTTTCCTCTTCCTAGTCCTCACACCACTAGCAGGCTATGCGGAGGACR	Sebastes crameri	DQ678437.1	0.99	1	Sebastes reedi	DQ678415.1	0.99	1	Sebastes polyspinis	DQ678512.1	0.99	0.9934
S._crocotulus-1	TGTTTTGAACCCTGATTGCAGACGTTATTATTCTCACTTGAATTGGGGGAATACCTGTATCACACCCGTTCGTCATCATTGGACAAGTCGCATCCTTTTTATACTTTTTCCTTTTCCTAGTCCTTACACCACTAGCAGGCTATGCAGAGGACR	Sebastes miniatus	DQ678456.1	0.99	0.9934	Sebastes pinniger	DQ678464.1	0.99	0.9737	Sebastes miniatus	DQ678457.1	0.99	0.9671	Sebastes crocotulus does not have a reference sequence in GenBank
S._dallii-1	TGTTTTGGACCCTAATCGCGGACGTTATTATTCTCACTTGAATCGGAGGAATACCTGTATCACACCCGTTCGTTATTATTGGACAAGTAGCATCCTTTTTATACTTTTTCCTTTTCCTAGTTCTTACACCACTAGCAGGCTATGCAGAGGACR	Sebastes dallii	DQ678427.1	0.99	0.9934	Sebastes auriculatus	DQ678513.1	0.99	0.9671	Sebastes nebulosus	DQ678429.1	0.99	0.9671
S._dallii-2	TGTTTTGGACCCTAATCGCGGACGTTATTATTCTCACTTGAATCGGAGGAATACCTGTATCACACCCGTTCGTTATTATTGGACAAGTAGCATCCTTTTTATACTTTTTCCTTTTCCTAGTTCTTACACCACTAGCAGGCTATGCAGAGGACR	Sebastes dallii	DQ678427.1	0.99	0.9934	Sebastes auriculatus	DQ678513.1	0.99	0.9671	Sebastes nebulosus	DQ678429.1	0.99	0.9671
S._diploproa-1	TGTTTTGAACCCTAATCGCAGACGTTATTATTCTCACTTGAATCGGGGGAATGCCTGTATCACACCCATTCGTTATTATTGGACAAGTCGCATCCTTTTTATACTTTTTCCTTTTCCTAGTCCTTACACCACTAGCAGGCTATGCAGAGGACR	Sebastes diploproa	DQ678438.1	0.99	1	Sebastes melanosema	DQ678514.1	0.99	1	Sebastes sinensis	DQ678511.1	0.99	1	Also a 100% match to Sebastes cortezi
S._diploproa-2	TGTTTTGAACCCTAATCGCAGACGTTATTATTCTCACTTGAATCGGGGGAATGCCTGTATCACACCCATTCGTTATTATTGGACAAGTCGCATCCTTTTTATACTTTTTCCTTTTCCTAGTCCTTACACCACTAGCAGGCTATGCAGAGGACR	Sebastes diploproa	DQ678438.1	0.99	1	Sebastes melanosema	DQ678514.1	0.99	1	Sebastes sinensis	DQ678511.1	0.99	1	Also a 100% match to Sebastes cortezi
S._elongatus-1	TGTTTTGAACCCTAATCGCAGACGTTATTATTCTCACTTGAATCGGGGGAATACCTGTATCACACCCGTTCGTTATCATCGGACAAGTAGCATCCTTTTTATACTTTTTCCTTTTCCTAGTCCTTACACCACTAGCAGGCTATGCAGAGGACR	Sebastes elongatus	DQ678434.1	0.99	1	Sebastes auriculatus	DQ678513.1	0.99	0.9803	Sebastes nebulosus	DQ678429.1	0.99	0.9803
S._elongatus-2	TGTTTTGAACCCTAATCGCAGACGTTATTATTCTCACTTGAATCGGGGGAATACCTGTATCACACCCGTTCGTTATCATCGGACAAGTAGCATCCTTTTTATACTTTTTCCTTTTCCTAGTCCTTACACCACTAGCAGGCTATGCAGAGGACR	Sebastes elongatus	DQ678434.1	0.99	1	Sebastes auriculatus	DQ678513.1	0.99	0.9803	Sebastes nebulosus	DQ678429.1	0.99	0.9803
S._ensifer-2	TGTTTTGAACCCTAATCGCAGACGTTATTATTCTCACTTGAATCGGAGGGATACCTGTATCACACCCATTCGTTATTATTGGACAAGTCGCGTCCTTTTTATACTTTTTCCTTTTCCTAGTCCTTACACCACTAGCAGGCTACGCAGAGGACR	Sebastes ensifer	DQ678440.1	0.99	1	Sebastes simulator	DQ678507.1	0.99	1	Sebastes helvomaculatus	DQ678496.1	0.99	1	Also a 100% match to seven other species
S._entomelas-2	TGTTTTGAACCCTAATCGCAGACGTTATTATTCTCACTTGAATCGGGGGAATACCTGTATCACACCCATTCGTCATTATTGGACAAGTCGCGTCCTTCTTATACTTTTTCCTTTTCCTAGTCCTCACACCACTAGCAGGCTATGCAGAGGATR	Sebastes entomelas	DQ678441.1	0.99	1	Sebastes mystinus	DQ678458.1	0.99	0.9803	Sebastes melanosema	DQ678514.1	0.99	0.9669
S._flavidus-1	TGTTTTGAACCCTAATCGCAGACGTTATTATTCTCACTTGAATCGGAGGGATACCTGTATCACACCCATTCGTTATTATTGGACAAATCGCGTCCTTTTTATACTTTTTCCTTTTCCTAGTCCTCACACCACTAGCAGGCTACGCAGAGGATR	Sebastes melanops	DQ678453.1	0.99	1	Sebastes flavidus	DQ678445.1	0.99	1	Sebastes simulator	DQ678507.1	0.99	0.9868
S._flavidus-2	TGTTTTGAACCCTAATCGCAGACGTTATTATTCTCACTTGAATCGGAGGGATACCTGTATCACACCCATTCGTTATTATTGGACAAATCGCGTCCTTTTTATACTTTTTCCTTTTCCTAGTCCTCACACCACTAGCAGGCTACGCAGAGGATR	Sebastes melanops	DQ678453.1	0.99	1	Sebastes flavidus	DQ678445.1	0.99	1	Sebastes simulator	DQ678507.1	0.99	0.9868
S._gilli-1	TGTTTTGAACCCTAATCGCAGACGTTATTATTCTCACTTGAATCGGGGGAATGCCTGTATCACACCCGTTCGTTATTATCGGACAAGTCGCATCCTTTTTATACTTTTTCCTCTTCCTAGTCCTCACACCACTAGCAGGCTATGTAGAGGACR	Sebastes gilli	DQ678446.1	0.99	1	Sebastes phillipsi	DQ678463.1	0.99	0.9868	Sebastes aurora	DQ678417.1	0.99	0.9868
S._gilli-2	TGTTTTGAACCCTAATCGCAGACGTTATTATTCTCACTTGAATCGGGGGAATGCCTGTATCACACCCGTTCGTTATTATCGGACAAGTCGCATCCTTTTTATACTTTTTCCTCTTCCTAGTCCTCACACCACTAGCAGGCTATGTAGAGGACR	Sebastes gilli	DQ678446.1	0.99	1	Sebastes phillipsi	DQ678463.1	0.99	0.9868	Sebastes aurora	DQ678417.1	0.99	0.9868
S._goodei-1	TGTTTTGAACCCTAATTGCAGACGTTATTATTCTCACCTGAATCGGAGGAATGCCTGTATCACACCCATTCGTTATTATTGGACAAATCGCATCCTTTTTATACTTCTTCCTCTTCCTAGTCCTTACACCACTAGCAGGCTACGCAGAGGATR	Sebastes goodei	DQ678461.1	0.99	1	Sebastes serranoides	DQ678472.1	0.99	0.9539	Sebastes serranoides	AF031498.1	0.99	0.9539
S._goodei-2	TGTTTTGAACCCTAATTGCAGACGTTATTATTCTCACCTGAATCGGAGGAATGCCTGTATCACACCCATTCGTTATTATTGGACAAATCGCATCCTTCTTATACTTCTTCCTCTTCCTAGTCCTTACACCACTAGCAGGCTACGCAGAGGATR	Sebastes goodei	DQ678461.1	0.99	1	Sebastes serranoides	DQ678472.1	0.99	0.9539	Sebastes serranoides	AF031498.1	0.99	0.9539
S._helvomaculatus-1	TGTTTTGAACCCTAATCGCAGACGTTATTATTCTCACTTGAATCGGAGGGATACCTGTATCACACCCATTCGTTATTATTGGACAAGTCGCGTCCTTTTTATACTTTTTCCTTTTCCTAGTCCTTACACCACTAGCAGGCTACGCAGAGGACR	Sebastes helvomaculatus	DQ678496.1	0.99	1	Sebastes simulator	DQ678507.1	0.99	1	Sebastes rosenblatti	DQ678467.1	0.99	1	Also a 100% match to seven other species
S._helvomaculatus-2	TGTTTTGAACCCTAATCGCAGACGTTATTATTCTCACTTGAATCGGAGGGATACCTGTATCACACCCATTCGTTATTATTGGACAAGTCGCGTCCTTTTTATACTTTTTCCTTTTCCTAGTCCTTACACCACTAGCAGGCTACGCAGAGGACR	Sebastes helvomaculatus	DQ678496.1	0.99	1	Sebastes simulator	DQ678507.1	0.99	1	Sebastes rosenblatti	DQ678467.1	0.99	1	Also a 100% match to seven other species
S._hopkinsi-1	TGTTTTGAACCCTAATCGCAGACGTTATTATTCTCACTTGAATCGGAGGGATACCTGTATCACACCCATTCGTTATTATCGGACAAATCGCGTCCTTTTTATACTTTTTCCTCTTCCTAGTCCTTACACCACTAGCAGGCTATGCAGAGGACR	Sebastes hopkinsi	DQ678447.1	0.99	1	Sebastes ovalis	DQ678431.1	0.99	0.9934	Sebastes moseri	DQ678509.1	0.99	0.9737
S._hopkinsi-2	TGTTTTGAACCCTAATCGCAGACGTTATCATTCTCACTTGAATCGGAGGGATACCTGTATCACACCCATTCGTTATTATCGGACAAATCGCGTCCTTTTTATACTTTTTCCTCTTCCTAGTCCTTACACCACTAGCAGGCTATGCAGAGGACR	Sebastes hopkinsi	DQ678447.1	0.99	1	Sebastes ovalis	DQ678431.1	0.99	0.9934	Sebastes moseri	DQ678509.1	0.99	0.9737
S._jordani-1	TGTTTTGAACCCTAATCGCTGACGTCATTATTCTCACTTGAATCGGAGGAATGCCTGTATCACACCCGTTCGTCATTATTGGACAAATCGCATCCTTTTTATACTTCTTCCTTTTCCTAGTCCTCACACCACTAGCAGGCTACGCAGAGGACR	Sebastes jordani	DQ678448.1	0.99	1	Sebastes phillipsi	DQ678463.1	0.99	0.9474	Sebastes aurora	DQ678417.1	0.99	0.9474
S._jordani-2	TGTTTTGAACCCTAATCGCTGACGTCATTATTCTCACTTGAATCGGAGGAATGCCTGTATCACACCCGTTCGTCATTATTGGACAAATCGCATCCTTTTTATACTTCTTCCTTTTCCTAGTCCTCACACCACTAGCAGGCTACGCAGAGGACA	Sebastes jordani	DQ678448.1	1	1	Sebastes phillipsi	DQ678463.1	1	0.9477	Sebastes aurora	DQ678417.1	1	0.9477
S._levis-1	TGTTTTGAACCCTAATCGCAGACGTTATTATTCTTACTTGAATCGGAGGGATACCCGTATCACACCCATTCGTTATTATTGGACAAGTCGCGTCCTTTTTATACTTTTTCCTTTTTCTAGTCCTTACACCACTAGCAGGCTACGCAGAGGACR	Sebastes levis	DQ678450.1	0.99	1	Sebastes simulator	DQ678507.1	0.99	0.9803	Sebastes helvomaculatus	DQ678496.1	0.99	0.9803
S._levis-2	TGTTTTGAACCCTAATCGCAGACGTTATTATTCTTACTTGAATCGGAGGGATACCCGTATCACACCCATTCGTTATTATTGGACAAGTCGCGTCCTTTTTATACTTTTTCCTTTTTCTAGTCCTTACACCACTAGCAGGCTACGCAGAGGACR	Sebastes levis	DQ678450.1	0.99	1	Sebastes simulator	DQ678507.1	0.99	0.9803	Sebastes helvomaculatus	DQ678496.1	0.99	0.9803
S._macdonaldi-1	TGTTTTGAACCCTGGTCGCAGACGTTATTATCCTCACTTGGATCGGAGGAATACCTGTATCACACCCGTTCGTTATTATCGGACAAATCGCATCCTTTTTATACTTTTTCCTTTTCCTAGTCCTTACACCACTAGCAGGCTATGCGGAGGACR	Sebastes macdonaldi	DQ678451.1	0.99	1	Sebastes polyspinis	DQ678512.1	0.99	0.9605	Sebastes variabilis	DQ678510.1	0.99	0.9605
S._macdonaldi-2	TGTTTTGAACCCTGGTCGCAGACGTTATTATCCTCACTTGGATCGGAGGAATACCTGTATCACACCCGTTCGTTATTATCGGACAAATCGCATCCTTTTTATACTTTTTCCTTTTCCTAGTCCTTACACCACTAGCAGGCTATGCGGAGGACR	Sebastes macdonaldi	DQ678451.1	0.99	1	Sebastes polyspinis	DQ678512.1	0.99	0.9605	Sebastes variabilis	DQ678510.1	0.99	0.9605
S._melanostomus-1	TGTTTTGAACCCTGATCGCAGACGTTATTATTCTCACTTGAATCGGAGGAATACCTGTATCACACCCGTTCGTTATTATCGGACAAGTCGCATCCTTTTTATACTTCTTCCTCTTCCTAGTCCTTACACCACTAGCAGGCTATGCAGAGGACR	Sebastes melanostomus	DQ678454.1	0.99	0.9934	Sebastes boreals	DQ678506.1	0.99	0.9803	Sebastes viviparus	LC493909.1	0.99	0.9737
S._melanostomus-2	TGTTTTGAACCCTGATCGCAGACGTTATTATTCTCACTTGAATCGGGGGAATACCTGTATCACACCCGTTCGTTATTATCGGACAAGTCGCATCCTTTTTATACTTCTTCCTCTTCCTAGTCCTTACACCACTAGCAGGCTATGCAGAGGACG	Sebastes melanostomus	DQ678454.1	0.99	1	Sebastes viviparus	LC493909.1	0.99	0.9803	Sebastes fasciatus	KX897946.1	0.99	0.9803
S._miniatus-1	TGTTTTGAACCCTGATCGCAGACGTTATTATTCTCACTTGAATTGGGGGAATGCCTGTATCACACCCGTTCGTTATCATTGGACAAATCGCATCCTTTTTATACTTTTTCCTTTTCTTAGTCCTTACACCACTAGCAGGCTATGCAGAGGACR	Sebastes miniatus	DQ678457.1	0.99	1	Sebastes pinniger	DQ678464.1	0.99	0.9803	Sebastes miniatus	DQ678456.1	0.99	0.9737
S._miniatus-2	TGTTTTGAACCCTGATCGCAGACGTTATTATTCTCACTTGAATTGGGGGAATGCCTGTATCACACCCGTTCGTTATCATTGGACAAATCGCATCCTTTTTATACTTTTTCCTTTTCTTAGTCCTTACACCACTAGCAGGCTATGCAGAGGACR	Sebastes miniatus	DQ678457.1	0.99	1	Sebastes pinniger	DQ678464.1	0.99	0.9803	Sebastes miniatus	DQ678456.1	0.99	0.9737
S._mystinus-1	TGTTTTGAACCCTAATCGCAGACGTTATTATTCTCACTTGAATCGGGGGGATACCTGTATCACACCCATTCGTCATTATTGGACAAATCGCGTCCTTTTTATACTTTTTCCTTTTCCTAGTCCTCACACCACTAGCAGGCTATGCAGAGGATR	Sebastes mystinus	DQ678458.1	0.99	1	Sebastes melanops	DQ678453.1	0.99	0.9803	Sebastes flavidus	DQ678445.1	0.99	0.9803
S._mystinus-2	TGTTTTGAACCCTAATCGCAGACGTTATTATTCTCACTTGAATCGGGGGGATACCTGTATCACACCCATTCGTCATTATTGGACAAGTCGCGTCCTTCTTATACTTTTTCCTTTTCCTAGTCCTCACACCACTAGCAGGCTATGCAGAGGATR	Sebastes entomelas	DQ678441.1	0.99	0.9934	Sebastes mystinus	DQ678458.1	0.99	0.9868	Sebastes babcocki	DQ678422.1	0.99	0.9735
S._ovalis-1	TGTTTTGAACCCTGATCGCAGACGTTATTATTCTCACTTGAATCGGAGGGATACCTGTATCACACCCATTCGTTATTATCGGACAAATCGCGTCCTTTTTATACTTTTTCCTCTTCCTAGTCCTTACACCACTAGCAGGCTATGCAGAGGACR	Sebastes ovalis	DQ678431.1	0.99	1	Sebastes hopkinsi	DQ678447.1	0.99	0.9934	Sebastes ciliatus	DQ678515.1	0.99	0.9671
S._ovalis-2	TGTTTTGAACCCTGATCGCAGACGTTATTATTCTCACTTGAATCGGAGGGATACCTGTATCACACCCATTCGTTATTATCGGACAAATCGCGTCCTTTTTATACTTTTTCCTCTTCCTAGTCCTTACACCACTAGCAGGCTATGCAGAGGACR	Sebastes ovalis	DQ678431.1	0.99	1	Sebastes hopkinsi	DQ678447.1	0.99	0.9934	Sebastes ciliatus	DQ678515.1	0.99	0.9671
S._phillipsi-1	TGTTTTGAACCCTAATCGCAGACGTTATTATTCTCACTTGAATCGGGGGAATGCCTGTATCACACCCGTTCGTTATTATTGGACAAGTCGCATCCTTTTTATACTTTTTCCTTTTCCTAGTCCTCACACCACTAGCAGGCTATGTAGAGGACR	Sebastes phillipsi	DQ678463.1	0.99	1	Sebastes aurora	DQ678417.1	0.99	1	Sebastes gilli	DQ678446.1	0.99	0.9868
S._phillipsi-2	TGTTTTGAACCCTAATCGCAGACGTTATTATTCTCACTTGAATCGGGGGAATGCCTGTATCACACCCGTTCGTTATTATTGGACAAGTCGCATCCTTTTTATACTTTTTCCTTTTCCTAGTCCTCACACCACTAGCAGGCTATGTAGAGGACR	Sebastes phillipsi	DQ678463.1	0.99	1	Sebastes aurora	DQ678417.1	0.99	1	Sebastes gilli	DQ678446.1	0.99	0.9868
S._rastrelliger-1	TGTTTTGAACCCTAATCGCAGACGTTATTATTCTCACCTGAATCGGGGGAATACCTGTGTCACACCCGTTCGTTATTATTGGACAAGTAGCATCCTTTTTATACTTTTTCCTCTTCCTAGTCCTTACACCACTAGCAGGCTACGCAGAGGACR	Sebastes rastrelliger	DQ678430.1	0.99	1	Sebastes alutus	DQ678416.1	0.99	0.9735	Sebastes auriculatus	DQ678513.1	0.99	0.9671
S._rastrelliger-2	TGTTTTGAACCCTAATCGCAGACGTTATTATTCTCACCTGAATCGGAGGAATACCTGTGTCACACCCGTTCGTCATTATTGGACAAGTAGCATCCTTTTTATACTTTTTCCTCTTCCTAGTCCTTACACCACTAGCAGGCTACGCAGAGGACR	Sebastes rastrelliger	DQ678430.1	0.99	0.9868	Sebastes glaucus	DQ678488.1	0.99	0.9605	Sebastes alutus	DQ678416.1	0.99	0.9603
S._rosaceous-1	TGTTTTGAACCTTAATCGCAGACGTTATTATTCTCACTTGAATCGGAGGGATACCTGTATCACACCCATTCGTTATTATTGGACAAGTCGCGTCCTTTTTATACTTTTTCCTTTTCCTAGTCCTTACACCACTAGCAGGCTACGCAGAGGACR	Sebastes rosaceus	AF031512.1	0.99	1	Sebastes simulator	DQ678507.1	0.99	0.9934	Sebastes helvomaculatus	DQ678496.1	0.99	0.9934
S._rosaceous-2	TGTTTTGAACCTTAATCGCAGACGTTATTATTCTCACTTGAATCGGAGGGATACCTGTATCACACCCATTCGTTATTATTGGACAAGTCGCGTCCTTTTTATACTTTTTCCTTTTCCTAGTCCTTACACCACTAGCAGGCTACGCAGAGGACR	Sebastes rosaceus	AF031512.1	0.99	1	Sebastes simulator	DQ678507.1	0.99	0.9934	Sebastes helvomaculatus	DQ678496.1	0.99	0.9934
S._rosenblatti-1	TGTTTTGAACCCTAATCGCAGACGTTATTATTCTCACTTGAATCGGAGGGATACCTGTATCACACCCATTCGTTATTATTGGACAAGTCGCGTCCTTTTTATACTTTTTCCTTTTCCTAGTCCTTACACCACTAGCAGGCTACGCAGAGGACR	Sebates rosenblatti	AF031511.1	0.99	1	Sebastes simulator	DQ678507.1	0.99	1	Sebastes helvomaculatus	DQ678496.1	0.99	1	Also a 100% match to seven other species
S._rosenblatti-2	TGTTTTGAACCCTAATCGCAGACGTTATTATTCTCACTTGAATCGGAGGGATACCTGTATCACACCCATTCGTTATTATTGGACAAGTCGCGTCCTTTTTATACTTTTTCCTTTTCCTAGTCCTTACACCACTAGCAGGCTACGCAGAGGACR	Sebates rosenblatti	AF031511.1	0.99	1	Sebastes simulator	DQ678507.1	0.99	1	Sebastes helvomaculatus	DQ678496.1	0.99	1	Also a 100% match to seven other species
S._ruberrimus-1	TGTTTTGAACCCTGATCGCAGACGTTATTATTCTCACCTGAATCGGAGGAATACCGGTATCACACCCGTTCGTTATTATCGGGCAAATCGCATCCTTTTTATACTTTTTCCTTTTCCTAGTCCTTACACCACTAGCAGGCTATGCAGAGGACR	Sebastes ruberrimus	DQ678468.1	0.99	0.9934	Sebastes ruberrimus	AF031501.1	0.99	0.9934	Sebastes ruberrimus	EU008930.1	0.93	0.993
S._ruberrimus-2	TGTTTTGAACCCTGATCGCAGACGTTATTATTCTCACCTGAATCGGAGGAATACCGGTATCACACCCGTTCGTTATTATCGGACAAATCGCATCCTTTTTATACTTTTTCCTTTTCCTAGTCCTTACACCACTAGCAGGCTATGCAGAGGACR	Sebastes ruberrimus	DQ678468.1	0.99	1	Sebastes ruberrimus	AF031501.1	0.99	1	Sebastes ruberrimus	EU008930.1	0.93	1
S._rubrivinctus-1	TGTTTTGAACCCTTATTGCAGACGTTATTATTCTCACTTGAATCGGGGGGATACCTGTATCACACCCATTCGTTATTATTGGACAAGTCGCATCCTTTTTATACTTCTTCCTTTTCCTAGTCCTCACACCACTAGCAGGCTACGCAGAGGACR	Sebastes rubrivinctus	MH378777.1	0.99	1	Sebastes rubrivinctus	NC_039777.1	0.99	1	Sebastes rubrivinctus	DQ678469.1	0.99	1
S._rubrivinctus-2	TGTTTTGAACCCTTATTGCAGACGTTATTATTCTCACTTGAATCGGGGGGATACCTGTATCACACCCATTCGTTATTATTGGACAAGTCGCATCCTTTTTATACTTCTTCCTTTTCCTAGTCCTCACACCACTAGCAGGCTACGCAGAGGACR	Sebastes rubrivinctus	MH378777.1	0.99	1	Sebastes rubrivinctus	NC_039777.1	0.99	1	Sebastes rubrivinctus	DQ678469.1	0.99	1
S._rufus-1	TGTTTTGAACCCTAATCGCAGACGTTATTATTCTCACTTGAATCGGAGGAATACCTGTATCACACCCATTCGTTATTATTGGGCAAGTCGCGTCCTTTTTATACTTTTTCCTTTTCCTAGTCCTTACACCACTAGCAGGCTATGCAGAGGACR	Sebastes rufus	DQ678470.1	0.99	0.9934	Sebastes simulator	DQ678507.1	0.99	0.9803	Sebastes helvomaculatus	DQ678496.1	0.99	0.9803
S._rufus-2	TGTTTTGAACCCTAATCGCAGACGTTATTATTCTCACTTGAATCGGAGGAATACCTGTATCACACCCATTCGTTATTATTGGGCAAGTCGCGTCCTTTTTATACTTTTTCCTTTTCCTAGTCCTTACACCACTAGCAGGCTATGCAGAGGACR	Sebastes rufus	DQ678470.1	0.99	0.9934	Sebastes simulator	DQ678507.1	0.99	0.9803	Sebastes helvomaculatus	DQ678496.1	0.99	0.9803
S._saxicola-1	TGTTTTGAACCCTAATCGCAGACGTTATTATTCTCACTTGAATTGGGGGAATGCCTGTATCACACCCATTCGTTGTTATTGGACAAGTAGCATCCTTTTTATACTTTTTCCTTTTCCTAGTCCTTACACCACTAGCAGGCTATGCAGAGGATR	Sebastes saxicola	DQ678433.1	0.99	1	Sebastes saxicola	DQ678432.1	0.99	0.9934	Sebastes melanosema	DQ678514.1	0.98	0.9801
S._saxicola-2	TGTTTTGAACCCTAATCGCAGACGTTATTATTCTCACTTGAATTGGGGGAATGCCTGTATCACACCCATTCGTTGTTATTGGACAAGTAGCATCCTTTTTATACTTTTTCCTTTTCCTAGTCCTTACACCACTAGCAGGCTATGCAGAGGATR	Sebastes saxicola	DQ678433.1	0.99	1	Sebastes saxicola	DQ678432.1	0.99	0.9934	Sebastes melanosema	DQ678514.1	0.98	0.9801
S._semicinctus-1	TGTTTTGAACCCTGATCGCAGACGTTATTATTCTCACTTGAATCGGGGGAATACCTGTATCACACCCATTCGTTATTATCGGGCAAGTAGCATCGTTTTTATACTTTTTCCTCTTCCTAGTCCTAACACCACTAGCGGGCTATGCAGAGGATR	Sebastes semicinctus	DQ678471.1	0.99	1	Sebastes auriculatus	DQ678513.1	0.98	0.9536	Sebastes melanostomus	DQ678454.1	0.98	0.9536
S._semicinctus-2	TGTTTTGAACCCTGATCGCAGACGTTATTATTCTCACTTGAATCGGGGGAATACCTGTATCACACCCATTCGTTATTATCGGGCAAGTAGCATCGTTTTTATACTTTTTCCTCTTCCTAGTCCTAACACCACTAGCGGGCTATGCAGAGGATR	Sebastes semicinctus	DQ678471.1	0.99	1	Sebastes auriculatus	DQ678513.1	0.98	0.9536	Sebastes melanostomus	DQ678454.1	0.98	0.9536
S._serranoides-1	TGTTTTGAACCCTAATCGCAGACGTTATTATTCTCACTTGAATCGGAGGGATACCTGTATCACACCCATTCGTTATTATTGGACAAATCGCGTCCTTCTTATACTTCTTCCTTTTCCTAGTCCTTACACCACTAGCAGGCTACGCAGAGGATR	Sebastes serranoides	DQ678472.1	0.99	1	Sebastes serranoides	AF031498.1	0.99	1	Sebastes melanops	DQ678453.1	0.99	0.9803
S._serranoides-2	TGTTTTGAACCCTAATCGCAGACGTTATTATTCTCACTTGAATCGGAGGGATACCTGTATCACACCCATTCGTTATTATTGGACAAATCGCGTCCTTCTTATACTTCTTCCTTTTCCTAGTCCTTACACCACTAGCAGGCTACGCAGAGGATR	Sebastes serranoides	DQ678472.1	0.99	1	Sebastes serranoides	AF031498.1	0.99	1	Sebastes melanops	DQ678453.1	0.99	0.9803
S._simulator-1	TGTTTTGAACCCTAATCGCAGACGTTATTATTCTCACTTGAATCGGAGGGATACCTGTATCACACCCATTCGTTATTATTGGACAAGTCGCGTCCTTTTTATACTTTTTCCTTTTCCTAGTCCTTACACCACTAGCAGGCTACGCAGAGGACR	Sebastes simulator	DQ678507.1	0.99	1	Sebastes helvomaculatus	DQ678496.1	0.99	1	Sebastes rosenblatti	DQ678467.1	0.99	1	Also a 100% match to seven other species
S._simulator-2	TGTTTTGAACCCTAATCGCAGACGTTATTATTCTCACTTGAATCGGAGGGATACCTGTATCACACCCATTCGTTATTATTGGACAAGTCGCGTCCTTTTTATACTTTTTCCTTTTCCTAGTCCTTACACCACTAGCAGGCTACGCAGAGGACR	Sebastes simulator	DQ678507.1	0.99	1	Sebastes helvomaculatus	DQ678496.1	0.99	1	Sebastes rosenblatti	DQ678467.1	0.99	1	Also a 100% match to seven other species
S._wilsoni-1	TGTTTTGAACCCTAATCGCAGACGTTATTATTCTCACCTGAATCGGGGGAATGCCTGTGTCACACCCGTTCGTTATTATCGGACAAATCGCATCCTTTTTATACTTTTTCCTCTTTCTAGTCCTTACACCACTAGCAGGCTATGCAGAGGACR	Sebastes wilsoni	DQ678479.1	0.99	0.9934	Sebastes variegatus	DQ678476.1	0.99	0.9934	Sebastes emphaeus	DQ678439.1	0.99	0.9934
S._wilsoni-2	TGTTTTGAACCCTAATCGCAGACGTTATTATTCTCACCTGAATCGGGGGAATACCTGTGTCACACCCGTTCGTTATTATCGGACAAATCGCATCCTTTTTATACTTTTTCCTCTTTCTAGTCCTTACACCACTAGCAGGCTATGCAGAGGACR	Sebastes wilsoni	DQ678479.1	0.99	1	Sebastes variegatus	DQ678476.1	0.99	1	Sebastes emphaeus	DQ678439.1	0.99	1
S._moseri-1	TGTTTTGAACCCTAATCGCAGACGTTATTATTCTCACTTGAATCGGAGGGATACCTGTATCACACCCATTCGTTATTATCGGACAAATCGCGTCCTTCTTATACTTCTTCCTCTTCCTAGTCCTAACACCACTAGCAGGCTACGCAGAGGACR	Sebastes moseri	DQ678509.1	0.99	1	Sebastes serranoides	DQ678472.1	0.98	0.9801	Sebastes serranoides	AF031498.1	0.99	0.9801
S._moseri-2	TGTTTTGAACCCTAATCGCAGACGTTATTATTCTCACTTGAATCGGAGGGATACCTGTATCACACCCATTCGTTATTATCGGACAAATCGCGTCCTTCTTATACTTCTTCCTCTTCCTAGTCCTAACACCACTAGCAGGCTACGCAGAGGACR	Sebastes moseri	DQ678509.1	0.99	1	Sebastes serranoides	DQ678472.1	0.98	0.9801	Sebastes serranoides	AF031498.1	0.99	0.9801
S._rufianus-1	TGTTTTGAACCCTGATCGCAGACGTCATTATTCTCACTTGAATCGGAGGGATACCTGTATCACACCCATTCGTTATTATCGGACAAATCGCGTCCTTCTTATACTTCTTCCTTTTCCTGGTCCTAACACCACTAGCAGGCTACGCAGAGGACR	Sebastes rufinanus	DQ678508.1	0.99	0.9868	Sebastes moseri	DQ678509.1	0.99	0.9737	Sebastes serranoides	DQ678472.1	0.98	0.9669
S._rufianus-2	TGTTTTGAACCCTGATCGCAGACGTCATTATTCTCACTTGAATCGGAGGGATACCTGTATCACACCCATTCGTTATTATTGGACAAATCGCGTCCTTCTTATACTTCTTCCTTTTCCTAGTCCTAACACCACTAGCAGGCTACGCAGAGGACR	Sebastes rufinanus	DQ678508.1	0.99	0.9868	Sebastes moseri	DQ678509.1	0.99	0.9737	Sebastes serranoides	DQ678472.1	0.98	0.9669
