## Supplementary Table 2 for "MiSebastes: An eDNA metabarcoding primer set for rockfishes (genus *Sebastes*)"

### Sheet: Sheet1
MiSebastes: An eDNA metabarcoding primer set for rockfishes (genus Sebastes)
Conservation Genetics Resources
Markus A. Min, Paul H. Barber, and Zachary Gold
Corresponding author: Markus A. Min. Email: mmin@uw.edu
School of Aquatic and Fishery Sciences, University of Washington, Seattle, WA, USA
Amplicons predicted by ecoPCR, matching species, and mismatches
				NEP = Northeast Pacific, TP = trans-Pacific, NWP = Northwest Pacific, GOC = Gulf of California
Amplicon ID	Amplicon	Species	Common name	Region according to Ingram & Kai 2014	Forward Mismatches	Reverse Mismatches	Notes
1	TGTCCTCTGCATAGCCTGCTAGTGGTGTAAGGACTAGAAAGAGGAAAAAGTATAAAAAGGATGCGACTTGTCCGATAATGACGAACGGGTGTGATACAGGTATCCCCCCGATTCAGGTGAGAATAATAACGTCTGCGATCAGGGTTCAAAACA	Sebastes aleutianus	Rougheye Rockfish	NEP	0	1
2	TATCCTCTGCATAGCCTGCTAGTGGTGTAAGGACTAGGAAGAGGAAAAAGTATAAAAAGGATGCGACTTGTCCAATAATAACGAACGGGTGTGATACAGGTATTCCCCCGATTCAGGTGAGAATAATAACGTCTGCGATCAGGGTTCAAAACA	Sebastes alutus	Pacific Ocean Perch	TP	1	0
3	TGTCCTCTGCATAGCCTGCTAATGGTGTAAGGACTAGGAAAAGGAAAAAGTATAAAAAGGATGCTACTTGCCCAATAATAACGAACGGGTGTGATACAGGTATTCCTCCGATTCAAGTGAGAATAATGACGTCTGCGATTAGGGTTCAAAACA	Sebastes atrovirens, Sebastes carnatus	Kelp Rockfish, Gopher Rockfish	NEP	0	1
4	TGTCCTCTACATAGCCTGCTAGTGGTGTGAGGACTAGGAAAAGGAAAAAGTATAAAAAGGATGCGACTTGTCCAATAATAACGAACGGGTGTGATACAGGCATTCCCCCGATTCAAGTGAGAATAATAACGTCTGCGATTAGGGTTCAAAACA	Sebastes aurora, Sebastes phillipsi	Aurora Rockfish, Chameleon Rockfish	NEP	0	0
5	TGTCCTCTGCGTAGCCTGCTAGTGGTGTGAGGACTAGGAAAAGGAAAAAGTATAAAAAGGACGCGACTTGTCCAATGATGACGAATGGGTGTGATACAGGTATCCCTCCGATTCAAGTGAGAATAATAACGTCTGCGATTAGGGTTCAAAACA	Sebastes babcocki	Redbanded Rockfish	NEP	0	0
6	TGTCCTCTGCATAGCCTGCTAGTGGTGTAAGGACTAGGAAGAGGAAAAAGTATAAAAAGGATGCGACTTGTCCGATAATAACGAACGGGTGCGATACAGGTATTCCCCCGATTCAGGTAAGAATAATAACGTCTGCGATCAGGGTTCAAAACA	Sebastes baramenuke	Baramenuke	NWP	0	0
7	TGTCCTCTGCATAGCCTGCTAGTGGTGTAAGGACTAGAAAGAGGAAAAAGTATAAAAAGGATGCGACTTGTCCGATAATAACGAACGGGTGTGATACAGGTATTCCTCCGATTCAGGTGAGAATAATAACGTCTGCGATCAGGGTTCAAAACA	Sebastes borealis	Shortraker Rockfish	TP	0	1
8	TATCCTCTGCATAGCCTGCTAGTGGTGTAAGGACTAGAAAGAGAAAAAAGTATAAAAAGGATGCGACTTGTCCGATAATAACGAACGGGTGTGATACAGGTATTCCTCCGATTCAGGTGAGAATAATAACGTCTGCGATCAGGGTTCAAAATA	Sebastes brevispinis	Silvergray Rockfish	NEP	0	0
9	TGTCCTCTGCATAGCCTGCTAATGGTGTAAGGACTAGGAAAAGGAAAAAGTATAAAAAGGATGCTACTTGCCCAATAATGACGAACGGGTGTGATACAGGTATTCCCCCGATTCAGGTGAGAATAATGACGTCTGCGATTAGGGTTCAAAACA	Sebastes caurinus	Copper Rockfish	NEP	0	1
10	TGTCCTCTGCATAGCCTGCTAATGGTGTAAGGACTAGGAAAAGGAAAAAGTATAAAAAGGATGCTACTTGCCCAATAATAACGAACGGGTGTGATACAGGTATTCCTCCAATTCAAGTGAGAATAATGACGTCTGCGATTAGGGTTCAAAACA	Sebastes chrysomelas	Black-and-yellow Rockfish	NEP	0	1
11	TGTCCTCTGCATAGCCTGCTAGTGGTGTAAGGACTAGGAAGAGGAAAAAGTATAAAAAGGATGCGATTTGTCCGATAATAACGAACGGGTGTGATACAGGTATTCCCCCGATTCAGGTGAGAATAATAACGTCTGCGATCAGGGTTCAAAACA	Sebastes ciliatus	Dusky Rockfish	NEP	0	0
12	TGTCCTCTGCATAGCCTGCTAGTGGTGTAAGAACTAGGAAAAGGAAAAAGTATAAAAAGGATGCTACTTGTCCAATAATAACGAACGGGTGTGATACAGGTATCCCTCCGATTCAAGTGAGAATAATAACGTCCGCGATTAGGGTCCAAAACA	Sebastes dallii	Calico Rockfish	NEP	0	0
13	TGTCCTCTGCATAGCCTGCTAGTGGTGTAAGGACTAGGAAAAGGAAAAAGTATAAAAAGGATGCGACTTGTCCAATAATAACGAATGGGTGTGATACAGGCATTCCCCCGATTCAAGTGAGAATAATAACGTCTGCGATTAGGGTTCAAAACA	Sebastes diploproa, Sebastes cortezi, Sebastes peduncularis, Sebastes sinensis, Sebastes melanosema	Splitnose Rockfish, Cortez Rockfish, NA, Blackmouth Rockfish, Semaphore Rockfish	NEP, GOC	0	1
14	TGTCCTCTGCATAGCCTGCTAGTGGTGTAAGGACTAGGAAAAGGAAAAAGTATAAAAAGGATGCTACTTGTCCGATGATAACGAACGGGTGTGATACAGGTATTCCCCCGATTCAAGTGAGAATAATAACGTCTGCGATTAGGGTTCAAAACA	Sebastes elongatus	Greenstriped Rockfish	NEP	0	0
15	TGTCCTCTGCATAGCCTGCTAGTGGTGTAAGGACTAGAAAGAGGAAAAAGTATAAAAAGGATGCGATTTGTCCGATAATAACGAACGGGTGTGACACAGGTATTCCCCCGATTCAGGTGAGAATAATAACGTCTGCGATTAGGGTTCAAAACA	Sebastes emphaeus, Sebastes variegatus, Sebastes wilsoni	Puget Sound Rockfish, Harlequin Rockfish, Pygmy Rockfish	NEP	0	1
16	TATCCTCTGCATAGCCTGCTAGTGGTGTGAGGACTAGGAAAAGGAAAAAGTATAAGAAGGACGCGACTTGTCCAATAATGACGAATGGGTGTGATACAGGTATTCCCCCGATTCAAGTGAGAATAATAACGTCTGCGATTAGGGTTCAAAACA	Sebastes entomelas	Widow Rockfish	NEP	0	1
17	TGTCCTCTGCGTAGCCTGCTAGTGGTGTAAGGACTAGGAAAAGGAAAAAGTATAAAAAGGACGCGACTTGTCCAATAATAACGAATGGGTGTGATACAGGTATCCCTCCGATTCAAGTGAGAATAATAACGTCTGCGATTAGGGTTCAGAACA	Sebastes exsul	Buccaneer Rockfish	GOC	0	1
18	TGTCCTCTGCATAGCCTGCTAGTGGTGTAAGGACTAGGAAGAGGAAAAAGTATAAAAAGGATGCGACTTGTCCGATAATAACGAACGGGTGTGATACAGGTATTCCCCCGATTCAGGTTAGAATAATAACGTCTGCGATCAGGGTTCAAAACA	Sebastes fasciatus, Sebastes viviparus	Acadian Redfish, Norway Redfish	North Atlantic	0	0
19	TGTCCTCTGCATAGCCTGCTAGTGGTGTAAGGACTAGAAAGAGGAAAAAGTATAAAAAGGATGCGACTTGTCCGATAATAACGAACGGGTGTGATACAGGTATTCCCCCGATTCAGGTGAGAATAATAACGTCTGCGATCAGGGTTCAAAACA	Sebastes flammeus, Sebastes iracundus	Sankomenuke, Osaga	NWP	0	1
20	TATCCTCTGCGTAGCCTGCTAGTGGTGTGAGGACTAGGAAAAGGAAAAAGTATAAAAAGGACGCGATTTGTCCAATAATAACGAATGGGTGTGATACAGGTATCCCTCCGATTCAAGTGAGAATAATAACGTCTGCGATTAGGGTTCAAAACA	Sebastes flavidus, Sebastes melanops	Yellowtail Rockfish, Black Rockfish	NEP	0	0
21	TGTCCTCTACATAGCCTGCTAGTGGTGTGAGGACTAGGAAGAGGAAAAAGTATAAAAAGGATGCGACTTGTCCGATAATAACGAACGGGTGTGATACAGGCATTCCCCCGATTCAAGTGAGAATAATAACGTCTGCGATTAGGGTTCAAAACA	Sebastes gilli	Bronzespotted Rockfish	NEP	0	0
22	TGTCCTCTGCATAGCCTGCTAGTGGTGTAAGGACTAGGAAGAGGAAAAAGTATAAAAAGGATGCGACTTGTCCGATAATGACGAACGGGTGTGATACAGGTATTCCCCCGATTCAGGTGAGAATAATAACGTCTGCGATCAGGGTTCAAAACA	Sebastes glaucus	Gray Rockfish	TP	0	0
23	TATCCTCTGCGTAGCCTGCTAGTGGTGTAAGGACTAGGAAGAGGAAGAAGTATAAAAAGGATGCGATTTGTCCAATAATAACGAATGGGTGTGATACAGGCATTCCTCCGATTCAGGTGAGAATAATAACGTCTGCAATTAGGGTTCAAAACA	Sebastes goodei	Chilipepper Rockfish	NEP	0	1
24	TGTCCTCTGCATAGCCTGCTAGTGGTGTAAGGACTAGGAAGAGGAAAAAGTATAAAAAGGACGCGATTTGTCCGATAATAACGAATGGGTGTGATACAGGTATCCCTCCGATTCAAGTGAGAATAATAACGTCTGCGATTAGGGTTCAAAACA	Sebastes hopkinsi	Squarespot Rockfish	NEP	0	2
25	TGTCCTCTGCATAGCCTGCTAGTGGTGTTAGGACTAGGAAGAGGAAAAAGTATAAAAAGGATGCAATTTGTCCGATAATGACGAATGGGTGAGATACAGGCATTCCTCCGATTCAGGTGAGAATGATGACATCTGCGATTAGGGTTCAAAACA	Sebastes inermis	Japanese Red Seaperch	NWP	0	0
26	TGTCCTCTGCGTAGCCTGCTAGTGGTGTGAGGACTAGGAAAAGGAAGAAGTATAAAAAGGATGCGATTTGTCCAATAATGACGAACGGGTGTGATACAGGCATTCCTCCGATTCAAGTGAGAATAATGACGTCAGCGATTAGGGTTCAAAACA	Sebastes jordani	Shortbelly Rockfish	NEP	0	0
27	TGTCCTCTGCATAGCCTGCTAGTGGTGTCAGGACTAGGAAGAGGAAAAAGTATAAAAAGGATGCAATTTGTCCGATAATGACGAATGGGTGAGATACAGGTATTCCTCCGATTCAGGTGAGAATGATAACGTCTGCGATTAGGGTTCAAAACA	Sebastes joyneri	Togotto-mebaru	NWP	0	0
28	TGTCCTCTGCATAACCTGCTAATGGTGTAAGGATTAGGAAGAGGAAAAAGTATAAAAAGGATGCGATTTGTCCGATAATAACGAACGGGTGTGATACAGGTATTCCCCCAATTCAGGTGAGAATAATAACGTCTGCGATTAGGGTTCAAAACA	Sebastes kiyomatsui	NA	NWP	0	0
29	TATCCTCTGCATAACCTGCTAGTGGTGTAAGGACTAGGAAGAGGAAAAAGTATAAAAAGGATGCAATTTGTCCGATAATAACGAACGGGTGTGACACAGGTATTCCCCCAATTCAGGTGAGAATAATAACGTCTGCGATCAGGGTTCAAAACA	Sebastes koreanus	Hwanghae-bolnak	NWP	0	0
30	TGTCCTCTGCGTAGCCTGCTAGTGGTGTAAGGACTAGGAAAAGGAAAAAGTATAAAAAGGACGCAACTTGTCCAATAATAACGAATGGGTGTGATACAGGTATCCCTCCGATTCAAGTGAGAATAATAACGTCTGCGATTAGGGTTCAAAATA	Sebastes lentiginosus	Freckled Rockfish	NEP	0	0
31	TGTCCTCTGCGTAGCCTGCTAGTGGTGTAAGGACTAGAAAAAGGAAAAAGTATAAAAAGGACGCGACTTGTCCAATAATAACGAATGGGTGTGATACGGGTATCCCTCCGATTCAAGTAAGAATAATAACGTCTGCGATTAGGGTTCAAAACA	Sebastes levis	Cowcod	NEP	0	0
32	TATCCTCTGCATAACCTGCTAATGGTGTAAGGACTAGGAAGAGGAAAAAGTATAAAAAGGACGCAATTTGTCCAATAATAACAAACGGGTGTGATACAGGCATACCTCCAATTCAGGTGAGAATAATAACATCTGCAATTAGGGTTCAAAACA	Sebastes longispinis, Sebastes hubbsi	Korai-yoroimebaru, Yoroimebaru	NWP	0 or 1	2	One reference sequence for S. longispinis has 1 mismatch on forward primer, other does not. Reference sequences for S. hubbsi have 1 mismatch on forward primer.
33	TGTCCTCCGCATAGCCTGCTAGTGGTGTAAGGACTAGGAAAAGGAAAAAGTATAAAAAGGATGCGATTTGTCCGATAATAACGAACGGGTGTGATACAGGTATTCCTCCGATCCAAGTGAGGATAATAACGTCTGCGACCAGGGTTCAAAACA	Sebastes macdonaldi	Mexican Rockfish	NEP	0	0
34	TGTCCTCTGCATAGCCTGCTAATGGTGTAAGGACTAGGAAAAGGAAAAAGTATAAAAAGGATGCTACTTGTCCAATAATAACGAACGGGTGTGATACAGGTATTCCCCCGATTCAAGTGAGAATAATGACGTCTGCGATTAGGGTTCAAAACA	Sebastes maliger	Quillback Rockfish	NEP	0	1
35	TGTCCTCTGCATAGCCTGCTAGTGGTGTAAGGACTAGAAAGAGGAAAAAGTATAAAAAGGATGCGACTTGTCCGATAATAACGAATGGGTGTGATACAGGTATTCCCCCGATTCAGGTGAGAATAATAACGTCTGCGATTAGGGTTCAAAACA	Sebastes matsubarae	Akodai	NWP	0	0 or 1	One reference sequence for S. matsubarae has 1 mismatch on reversae primer, other does not
36	TGTCCTCTGCATAGCCTGCTAGTGGTGTAAGGACTAGAAAGAGGAAAAAGTATAAAAAGGATGCGACTTGTCCGATAATGACGAACGGGTGTGATACAGGTATTCCCCCGATTCAGGTGAGAATAATAACGTCTGCGATCAGGGTTCAAAACA	Sebastes melanostictus	Blackspotted Rockfish	TP	0	1
37	TGTCCTCTGCATAGCCTGCTAGTGGTGTAAGGACTAGGAAGAGGAAGAAGTATAAAAAGGATGCGACTTGTCCGATAATAACGAACGGGTGTGATACAGGTATTCCCCCGATTCAAGTGAGAATAATAACGTCTGCGATCAGGGTTCAAAACA	Sebastes melanostomus	Blackgill Rockfish	NEP	0	1
38	TGTCCTCTGCATAGCCTGCTAGTGGTGTAAGGACTAGGAAAAGGAAAAAGTATAAAAAGGATGCGACTTGTCCAATGATAACGAACGGGTGTGATACAGGTATTCCCCCAATTCAAGTGAGAATAATAACGTCTGCAATCAGGGTTCAAAACA	Sebastes miniatus	Vermilion Rockfish	NEP	0	0
39	TGTCCTCTGCATAGCCTGCTAGTGGTGTAAGGACTAAGAAAAGGAAAAAGTATAAAAAGGATGCGATTTGTCCAATGATAACGAACGGGTGTGATACAGGCATTCCCCCAATTCAAGTGAGAATAATAACGTCTGCGATCAGGGTTCAAAACA	Sebastes miniatus	Vermilion Rockfish	NEP	0	0
40	TGTCCTCTGCATAGCCTGCTAATGGTGTAAGGACTAAAAAGAGGAAAAAGTATAAAAAGGATGCGACTTGTCCAATAATGACGAACGGGTGTGATACAGGCATTCCCCCGATTCAGGTGAGAATAATAACGTCTGCGATCAGGGTCCAAAACA	Sebastes minor	Akagaya	NWP	0	1
41	TGTCCTCTGCGTAGCCTGCTAGTGGTGTTAGGACTAGGAAGAGGAAGAAGTATAAGAAGGACGCGATTTGTCCGATAATAACGAATGGGTGTGATACAGGTATCCCTCCGATTCAAGTGAGAATAATAACGTCTGCGATTAGGGTTCAAAACA	Sebastes moseri	Whitespeckled Rockfish	NEP	0	0
42	TATCCTCTGCATAGCCTGCTAGTGGTGTGAGGACTAGGAAAAGGAAAAAGTATAAAAAGGACGCGATTTGTCCAATAATGACGAATGGGTGTGATACAGGTATCCCCCCGATTCAAGTGAGAATAATAACGTCTGCGATTAGGGTTCAAAACA	Sebastes mystinus	Blue Rockfish	NEP	0	1
43	TGTCCTCTGCATAGCCTGCTAGTGGTGTAAGGACTAGGAAAAGGAAAAAGTATAAAAAGGATGCTACTTGCCCAATAATAACGAACGGGTGTGATACAGGTATTCCCCCGATTCAAGTGAGAATAATAACGTCTGCGATTAGGGTTCAAAACA	Sebastes nebulosus, Sebastes auriculatus	China Rockfish, Brown Rockfish	NEP	0	0 or 1	S. nebulosus has 1 mismatch on reverse primer; S. auriculatus has no mismatch.
44	TGTCCTCTGCGTAGCCTGCTAGTGGTGTAAGGACTAGGAAAAGGAAAAAGTATAAAAAAGATGCGATTTGTCCAATAATAACGAATGGGTGTGATACAGGTATCCCTCCGATTCAAGTGAGAATAATAACGTCTGCGATTAGGGTTCAAAACA	Sebastes nigrocinctus	Tiger Rockfish	NEP	0	0
45	TATCCTCTGCATAACCTGCTAGTGGTGTAAGGACTAGGAAGAGGAAGAAGTATAAGAAGGATGCAATTTGTCCAATGATGACAAACGGGTGTGATACAGGTATTCCCCCAATTCAGGTGAGAATGATAACGTCTGCGATTAAGGTTCAAAACA	Sebastes nivosus	Gomasoi	NWP	0	0
46	TGTCCTCTGCATAGCCTGCTAGTGGTGTCAGGACTAGGAAGAGGAAAAAGTATAAAAAGGATGCGACTTGTCCGATGATAACGAACGGGTGTGATACAGGTATTCCCCCGATTCAGGTTAGAATAATAACGTCTGCGATCAGGGTTCAAAACA	Sebastes norvegicus, Sebastes mentella	Golden Redfish, Deepwater Redfish	North Atlantic	0	0
47	TGTCCTCTGCGTAGCCTGCTAGTGGTGTAAGGACTAGGAAAAGGAAAAAGTATAAAAAGGATGCGACTTGTCCAATAATAACGAATGGGTGTGATACAGGTATCCCTCCGATTCAAGTGAGAATAATAACGTCTGCGATTAGGGTTCAAAACA	Sebastes notius	Guadalupe or Southern Rockfish	NEP	0	1
48	TATCCTCTGCATAACCTGCTAGTGGTGTAAGGACTAGGAAGAGGAAGAAGTATAAAAAGGATGCAATTTGTCCAATAATAACGAATGGGTGTGATACAGGTATTCCCCCAATTCAGGTGAGAATAATAACGTCTGCGATTAGGGTTCAGAACA	Sebastes oblongus	Takenokomebaru	NWP	0	0
49	TATCTTCTGCATACCCTGTTAGTGGTGTGAGGTTAAGGAAGAGGAAAAAGTATAAAAGGGAACCAATTTGTCCATTATTAAGGAAGGGGGGGGACCCAGGTATACCCCCAATCCGGGGGGGAATAATAACGTCTGCGATTAAGGTTCAGAACA	Sebastes oblongus	Takenokomebaru	NWP	1	0
50	TGTCCTCTGCGTAGCCTGCTAGTGGTGTAAGGACTAGGAAAAGGAAAAAGTATAAAAAGGACGCGACTTGTCCAATAATAACGAATGGGTGTGATACAGGTATCCCTCCGATTCAAGTGAGAATAATAACGTCTGCGATTAGGGTTCAAAACA	Sebastes oculatus, Sebastes capensis, Sebastes chlorostictus, Sebastes constellatus, Sebastes eos, Sebastes ensifer, Sebastes helvomaculatus, Sebastes rosenblatti, Sebastes simulator, Sebastes rosaceus	Patagonian Redfish, Cape Redfish, Greenspotted Rockfish, Starry Rockfish, Pink Rockfish, Swordspine Rockfish, Rosethorn Rockfish, Greenblotched Rockfish, Pinkrose Rockfish, Rosy Rockfish		0	0 or 1	S. rosenblatti has 1 mismatch on reverse primer; all other species have no mismatch.
51	TGTCCTCTGCATAGCCTGCTAGTGGTGTAAGGACTAGGAAGAGGAAAAAGTATAAAAAGGACGCGATTTGTCCGATAATAACGAATGGGTGTGATACAGGTATCCCTCCGATTCAAGTGAGAATAATAACGTCTGCGATCAGGGTTCAAAACA	Sebastes ovalis	Speckled Rockfish	NEP	0	0
52	TGTCCTCTGCATATCCTGCTAGTGGTGTAAGGACTAGAAAGAGGAAAAAGTATAAAAAGGATGCGACTTGTCCGATAATGACGAACGGGTGTGATACAGGCATTCCCCCAATTCAGGTGAGGATAATAACGTCTGCGATCAGGGTTCAAAACA	Sebastes owstoni	Hatsume	NWP	0	1
53	TATCTTCTGCATAGCCTGCTAGTGGCGTAAGGACTAGGAAGAGGAAAAAGTATAAAAAGGATGCAATTTGTCCAATAATGACGAATGGGTGTGACACGGGCATTCCTCCAATTCAAGTGAGAATAATAACGTCTGCGATTAGGGTTCAAAACA	Sebastes owstoni	Hatsume	NWP	0	0
54	TATCCTCTGCATAACCTGCTAGTGGTGTGAGGACTAGGAAGAGGAAAAAGTATAAAAAGGATGCAATTTGTCCAATAATAACGAACGGGTGTGACACAGGTATACCCCCAATTCAGGTGAGAATAATAACATCTGCAATCAGGGTTCAAAACA	Sebastes pachycephalus	Murasoi	NWP	0	2
55	TGTCCTCTGCATAGCCCGCTAGTGGTGTGAGGACTAGGAAGAGGAAAAAGTATAAGAAGGACGCGATTTGTCCAATAATGACGAAGGGGTGTGATACAGGCATTCCTCCGATTCAGGTAAGAATAATAACGTCTGCGATTAGGGTTCAAAATA	Sebastes paucispinis	Bocaccio	NEP	0	3
56	TGTCCTCTGCATAGCCTGCTAGTGGTGTAAGGACTAGGAAAAGGAAAAAGTATAAAAAGGATGCGATTTGTCCAATGATAACGAACGGATGTGATACAGGTATTCCCCCAATTCAAGTGAGAATAATAACGTCTGCGATCAGGGTTCAAAACA	Sebastes pinniger	Canary Rockfish	NEP	0	0
57	TGTCCTCTGCATAGCCTGCTAGTGGTGTAAGGACTAGAAAGAGGAAAAAGTATAAAAAGGATGCGATTTGTCCAATAATAACGAATGGGTGTGATACAGGTATTCCCCCGATTCAGGTGAGAATAATAACGTCTGCGATTAAGGTTCAAAACA	Sebastes proriger	Redstripe Rockfish	NEP	0	0
58	TGTCCTCTGCGTAGCCTGCTAGTGGTGTAAGGACTAGGAAGAGGAAAAAGTATAAAAAGGATGCTACTTGTCCAATAATAACGAACGGGTGTGACACAGGTATTCCCCCGATTCAGGTGAGAATAATAACGTCTGCGATTAGGGTTCAAAACA	Sebastes rastrelliger	Grass Rockfish	NEP	0	0
59	TGTCCTCCGCATAGCCTGCTAGTGGTGTGAGGACTAGGAAGAGGAAAAAGTATAAAAAGGATGCGATTTGTCCGATAATAACGAACGGGTGTGATACAGGTATTCCCCCGATTCAGGTGAGAATAATAACGTCTGCGATCAGGGTTCAAAACA	Sebastes reedi, Sebastes crameri	Yellowmouth Rockfish, Darkblotched Rockfish	NEP	0	0
60	TGTCCTCTGCGTAGCCTGCTAGTGGTGTAAGGACTAGGAAAAGGAAAAAGTATAAAAAGGACGCGACTTGTCCAATAATAACGAATGGGTGTGATACAGGTATCCCTCCGATTCAAGTGAGAATAATAACGTCTGCGATTAAGGTTCAAAACA	Sebastes rosaceus	Rosy Rockfish	NEP	0	1	S. rosaceus has two unique barcodes as detected via in silico PCR; this one, and amplicon 50 (which is shared with nine other species). Therefore, the barcode for S. rosaceus cannot unambiguously be assigned to species level using these primers.
61	TGTCCTCTGCATAGCCTGCTAGTGGTGTAAGGACTAGGAAAAGGAAAAAGTATAAAAAGGATGCGATTTGTCCGATAATAACGAACGGGTGTGATACCGGTATTCCTCCGATTCAGGTGAGAATAATAACGTCTGCGATCAGGGTTCAAAACA	Sebastes ruberrimus	Yelloweye Rockfish	NEP	0	0
62	TGTCCTCTGCGTAGCCTGCTAGTGGTGTGAGGACTAGGAAAAGGAAGAAGTATAAAAAGGATGCGACTTGTCCAATAATAACGAATGGGTGTGATACAGGTATCCCCCCGATTCAAGTGAGAATAATAACGTCTGCAATAAGGGTTCAAAACA	Sebastes rubrivinctus	Flag Rockfish	NEP	0	0
63	TGTCCTCTGCGTAGCCTGCTAGTGGTGTTAGGACTAGGAAAAGGAAGAAGTATAGGAAGGACGCGATTTGTCCGATAATAACGAATGGGTGTGATACAGGTATCCCTCCGATTCAAGTGAGAATAATGACGTCTGCGATCAGGGTTCAAAACA	Sebastes rufinanus	Dwarf-red Rockfish	NEP	0	0
64	TGTCCTCTGCATAGCCTGCTAGTGGTGTAAGGACTAGGAAGAGGAAAAAGTATAAAAAGGACGCGACTTGCCCAATAATAACGAATGGGTGTGATACAGGTATTCCTCCGATTCAAGTGAGAATAATAACGTCTGCGATTAGGGTTCAAAACA	Sebastes rufus	Bank Rockfish	NEP	0	0
65	TATCCTCTGCATAGCCTGCTAATGGTGTAAGGACTAGGAAAAGGAAAAAGTATAAAAAGGATGCTACTTGTCCAATAACAACGAATGGGTGTGATACAGGCATTCCCCCAATTCAAGTGAGAATAATAACGTCTGCGATTAGGGTTCAAAACA	Sebastes saxicola	Stripetail Rockfish	NEP	0	1
66	TATCCTCTGCATAGCCTGCTAGTGGTGTAAGGACTAGGAAAAGGAAAAAGTATAAAAAGGATGCTACTTGTCCAATAACAACGAATGGGTGTGATACAGGCATTCCCCCAATTCAAGTGAGAATAATAACGTCTGCGATTAGGGTTCAAAACA	Sebastes saxicola	Stripetail Rockfish	NEP	0	1
67	TGTCTTCTGCATAGCCTGCTAGTGGCGTGAGGACTAGGAAGAGGAAAAAGTATAAAAAGGATGCAATTTGTCCAATAATAACGAATGGGTGCGACACAGGCATCCCTCCAATTCAGGTGAGAATAATAACGTCTGCGATTAAGGTTCAAAACA	Sebastes schlegelii	Kurosoi	NWP	0	0
68	TGTCCTCCGCATAGCCTGCTAGTGGTGTAAGTACTAGGAAGAGGAAAAAGTATAAAAAGGATGCTACTTGTCCGATAATAACGAAGGGGTGTGATACAGGTATTCCCCCAATTCAAGTGAGAATAATAACGTCTGCGATCAGCGTTCAAAATA	Sebastes scythropus	Ukeguchi-mebaru	NWP	1	0
69	TGTCCTCCGCATAGCCTGCTAGTGGTGTAAGTACTAGGAAGAGGAAAAAGTATAAAAAGGATGCTACTTGTCCGATAATAACGAAGGGGTGTGATACAGGTATTCCCCCAATTCAAGTGAGAATAATAACGTCTGCGATCAACGTTCAAAATA	Sebastes scythropus	Ukeguchi-mebaru	NWP	0	0
70	TATCCTCTGCATAGCCCGCTAGTGGTGTTAGGACTAGGAAGAGGAAAAAGTATAAAAACGATGCTACTTGCCCGATAATAACGAATGGGTGTGATACAGGTATTCCCCCGATTCAAGTGAGAATAATAACGTCTGCGATCAGGGTTCAAAACA	Sebastes semicinctus	Halfbanded Rockfish	NEP	0	1
71	TATCCTCTGCGTAGCCTGCTAGTGGTGTAAGGACTAGGAAAAGGAAGAAGTATAAGAAGGACGCGATTTGTCCAATAATAACGAATGGGTGTGATACAGGTATCCCTCCGATTCAAGTGAGAATAATAACGTCTGCGATTAGGGTTCAAAACA	Sebastes serranoides	Olive Rockfish	NEP	0	1
72	TGTCCTCTGCGTAGCCTGCTAGTGGTGTAAGGACTAGGAAAAGGAAAAAGTATAAAAAGGACGCGACTTGTCCAATAATAACGAATGGGTGTGATACAGGCATTCCCCCGATTCAAGTGAGGATAATAACGTCTGCGATTAGGGTTCAAAACA	Sebastes serriceps	Treefish	NEP	0	0
73	TGTCCTCTGCGTAGCCTGCTAGTGGTGTAAGGACTAGGAAAAGGAAAAAGTATAAAAAGGACGCGACTTGTCCGATAATAACGAATGGGTGTGATACAGGTATCCCTCCGATTCAAGTGAGAATAATAACGTCTGCGATTAGGGTTCAGAACA	Sebastes spinorbis	Spiny-eye Rockfish	GOC	0	1
74	TGTCCTCTGCATAGCCTGCTAGTGGTGCAAGGACTAGAAAGAGGAAAAAGTATAAAAAGGATGCGACTTGTCCGATAATGACGAACGGGTGCGATACGGGCATTCCCCCGATTCAGGTGAGAATAATAACGTCTGCGATCAGGGTTCAAAACA	Sebastes steindachneri	Yanaginomai	NWP	0	1
75	TGTCCTCTGCATAGCCTGCTAGTGGTGTAAGGACTAGAAAGAGGAAAAAGTATAAAAAGGATGCGACTTGTCCGATAATGACGAACGGGTGCGATACGGGCATTCCCCCGATTCAGGTGAGAATAATAACGTCTGCGATCAGGGTTCAAAACA	Sebastes steindachneri	Yanaginomai	NWP	0	0 or 1	One reference sequence has one mismatch on reverse primer, one does not.
76	TATCTTCTGCATAGCCTGCTAGTGGCGTAAGGCCTAGGAAGAGGAAAAAGTATAAAAAGGATGCAATTTGTCCAATAATGACGAATGGGTGTGACACGGGCATTCCTCCAATTCAAGTGAGAATAATAACGTCTGCGATTAGGGTTCAAAACA	Sebastes taczanowskii	Ezo-mebaru	NWP	0	0
77	TATCTTCTGCATAGCCTGCTAGTGGCGTAAGGACTAGGAAGAGGAAAAAGTATAAAAAGGATGCAATTTGTCCAATAATGACGAATGGGTGTGACACGGGCATTCCTCCAATTCAAGTGAGAATAATAACGTCTGCGATTAAGGTTCAAAACA	Sebastes taczanowskii	Ezo-mebaru	NWP	0	0
78	TGTCCTCTGCATAGCCTGCTAGTGGTGTTAGGACTAGGAAGAGGAAAAAGTATAAAAAGGATGCAATTTGTCCGATAATGACGAATGGGTGAGATACAGGTATTCCTCCGATTCAGGTGAGAATGATAACGTCTGCGATTAGGGTTCAAAACA	Sebastes thompsoni	Usu-mebaru	NWP	0	0
79	TATCCTCTGCATAGCCTGCTAGTGGTGTAAGGACTAGGAAGAGGAAAAAGTATAAAAAGGATGCAACTTGTCCAATAATAACGAACGGGTGTGAGACAGGTATTCCACCAATTCAGGTAAGAATAATGACGTCTGCGATTAGGGTTCAAAACA	Sebastes trivittatus	Shimasoi	NWP	0	0
80	TGTCCTCTGCGTAGCCTGCTAGTGGTGTAAGGACTAGGAAAAGGAAAAAGTATAAAAAGGACGCAACTTGTCCAATAATGACGAATGGGTGTGATACAGGTATCCCTCCGATTCAAGTGAGAATAATAACGTCTGCGATTAGGGTTCAAAACA	Sebastes umbrosus	Honeycomb Rockfish	NEP	0	1
81	TGTCCTCTGCGTAGCCTGCTAGTGGTGTAAGGACTAGGAAAAGGAAAAAGTATAAAAAGGACGCAACTTGTCCAATAATAACGAATGGGTGTGATACAGGTATCCCTCCGATTCAAGTGAGAATAATAACGTCTGCGATTAGGGTTCAAAACA	Sebastes umbrosus	Honeycomb Rockfish	NEP	0	1
82	TGTCCTCCGCATAGCCTGCTAGTGGTGTAAGGACTAGGAAGAGGAAAAAGTATAAAAAGGATGCGATTTGTCCGATAATAACGAACGGGTGTGATACAGGTATTCCCCCGATTCAGGTGAGAATAATAACGTCTGCGATCAGGGTTCAAAACA	Sebastes variabilis, Sebastes polyspinis	Light Dusky Rockfish, Northern Rockfish	TP, NEP	0	0 or 2	Reference sequence for S. polyspinis has no mismatches on reverse primer, reference sequence for S. polyspinis has two mismatches on reverse primer.
83	TATCCTCTGCATAGCCTGCTAGTGGTGTAAGGACTAGGAAGAGGAAAAAGTATAAAAAGGATGCAACTTGTCCAATAATAACGAACGGGTGTGACACGGGTATTCCACCAATTCAGGTAAGAATAATGACGTCTGCGATCAGGGTTCAAAACA	Sebastes vulpes	Kitsunemebaru	NWP	0	0
84	TATCCTCTGCATAGCCTGCTAGTGGTGTGAGGACTAGGAAGAGGAAAAAGTATAAAAAGGATGCAACTTGTCCAATAATAACGAACGGGTGTGACACGGGTATTCCACCAATTCAGGTAAGAATAATGACGTCTGCGATCAGGGTTCAAAACA	Sebastes vulpes	Kitsunemebaru	NWP	0	0
85	TGTCCTCTGCATAGCCTGCTAGTGGTGTAAGGACTAGAAAGAGGAAAAAGTATAAAAAGGATGCGATTTGTCCGATAATAACGAACGGGTGTGATACAGGTATTCCCCCGATTCAGGTGAGAATAATAACGTCTGCGATTAGGGTTCAAAACA	Sebastes zacentrus	Sharpchin Rockfish	NEP	0	1
