## Supplementary Table 3 for "MiSebastes: An eDNA metabarcoding primer set for rockfishes (genus *Sebastes*)"

### Sheet: Sheet1
MiSebastes: An eDNA metabarcoding primer set for rockfishes (genus Sebastes)
Conservation Genetics Resources
Markus A. Min, Paul H. Barber, and Zachary Gold
Corresponding author: Markus A. Min. Email: mmin@uw.edu
School of Aquatic and Fishery Sciences, University of Washington, Seattle, WA, USA
KEY:
S = SPECIES LEVEL ID
S* = DNA DETECTED; AMPLICON IS NOT UNIQUE TO ONE SPECIES BUT WAS DEDUCED TO HAVE COME FROM AN AQUARIUM SPECIES BASED ON TANK COMPOSITION
N = NOT DETECTED
G = GENUS LEVEL ID
F = FAMILY LEVEL ID
								MiFish Detections - CRUX				MiFish Detections - Fish CARD
Scientific Name	Common Name	Date last added	Number added (total)	MiFish - Fish CARD	MiFish - CRUX	MiSebastes	Notes for MiSebastes primers	N	F	G	S	N	F	G	S
Anisotremus davidsonii	Xantic sargo	2008-09-12	0.0.3	S	N	N		1	0	0	0	0	0	0	1
Atherinops affinis	Topsmelt silverside	2010-01-13	0.0.4	F	F	N		0	1	0	0	0	1	0	0
Brachyistius frenatus	Kelp surfperch	2015-09-22	0.0.1	F	F	N		0	1	0	0	0	1	0	0
Cheilotream saturnum	Black croaker	2012-01-18	0.0.10+0.0.1	S	N	N		1	0	0	0	0	0	0	1
Chromis punctipinnis	Blacksmith	2013-11-22	0.0.1+0.0.25	S	S	N		0	0	0	1	0	0	0	1
Cymatogaster aggregata	Shiner surfperch	2015-06-05	0.0.103+0.0.1+0.0.1+0.0.1+0.0.1+0.1.0	F	F	N		0	1	0	0	0	1	0	0
Embiotoca jacksoni	Black surfperch	2012-06-25	0.0.1+0.0.1	S	S	N		0	0	0	1	0	0	0	1
Embiotoca lateralis	Striped seaperch	2013-05-16	0.0.11+0.0.1+0.0.1+0.0.1	S	S	N		0	0	0	1	0	0	0	1
Engraulis mordax	Californian anchovy	2011-08-10	0.0.1	S	S	N		0	0	0	1	0	0	0	1
Girella nigricans	Opaleye	2011-09-22	0.0.6	S	G	N		0	0	1	0	0	0	0	1
Gymnothorax mordax	California moray eel	2013-11-22	0.0.1 x 6	N	G	N		0	0	1	0	1	0	0	0
Haemulon californiensis	Californian salema	2011-09-22	0.0.7	S	N	N		1	0	0	0	0	0	0	1
Helichoeres semicinctus	Rock wrasse	2011-09-22	0.0.23+0.01	F	F	N		0	1	0	0	0	1	0	0
Heterostichus rostratus	Giant kelpfish	2009-10-23	0.0.1	N	N	N		1	0	0	0	1	0	0	0
Hyperprosopon argenteum	Walleye surfperch	2008-09-12	0.0.2	F	F	N		0	1	0	0	0	1	0	0
Hyperprosopon ellipticum	Silver surfperch	2011-10-08	0.0.1	F	F	N		0	1	0	0	0	1	0	0
Hypsurus caryi	Rainbow surfperch	2015-08-05	0.0.16+0.0.1 x 6 + 0.0.2 +1.0.0	F	F	N		0	1	0	0	0	1	0	0
Hypsypops rubicundus	Garibaldi	2013-11-22	0.0.10+0.0.1	S	S	N		0	0	0	1	0	0	0	1
Medialuna californiensis	Pacific halfmoon	2011-09-22	0.0.3	S	S	N		0	0	0	1	0	0	0	1
Oxyjulis californica	Senorita wrasse	2009-10-19	0.0.44	S	S	N		0	0	0	1	0	0	0	1
Oxylebius pictus	Painted greenling	2009-10-27	0.0.2	N	N	N		1	0	0	0	1	0	0	0
Paralabrax clathratus	Kelp bass	2011-09-22	0.0.1+0.0.13	S	N	N		1	0	0	0	0	0	0	1
Paralabrax masculatofasciatus	Spotted sand bass	2015-09-16	0.0.1 x 7	S	N	N		1	0	0	0	0	0	0	1
Paralabrax nebulifer	Barred sand bass	2011-05-31	0.0.1	S	N	N		1	0	0	0	0	0	0	1
Paralicthys californicus	California halibut	2010-02-19	1.0.0	S	G	N		0	0	1	0	0	0	0	1
Phanerodon furcatus	White surfperch	2015-06-04	0.0.5 + 0.0.1	F	F	N		0	1	0	0	0	1	0	0
Rhacochilus toxotes	Rubberlip surfperch	2012-04-10	0.01 + 0.0.1	F	F	N		0	1	0	0	0	1	0	0
Rhacochilus vacca	Pile perch	2015-06-08	0.04 + 0.0.1 x 4	S	S	N		0	0	0	1	0	0	0	1
Sardinops sagax	Pacific sardine	2009-11-03	0.0.1707	S	S	N		0	0	0	1	0	0	0	1
Scomber japonicus	Chub mackerel	2010-01-13	0.0.55	S	S	N		0	0	0	1	0	0	0	1
Scorpaenichthys marmoratus	Cabezon	2016-01-20	0.1.0 + 0.0.1	S	S	N		0	0	0	1	0	0	0	1
Sebastes atrovirens	Kelp rockfish	2011-09-22	0.0.3	G	G	S*	S. atrovirens or S. carnatus DNA found; both are in tank.	0	0	1	0	0	0	1	0
Sebastes auriculatus	Brown rockfish	2014-04-10	0.0.1 x 5	G	G	S*	DNA confirmed; S. nebulosus or S. auriculatus. S nebulosus is not in tank.	0	0	1	0	0	0	1	0
Sebastes carnatus	Gopher rockfish	2014-01-14	0.0.1 x 3 + 0.1.0	G	G	S*	S. atrovirens or S. carnatus DNA found; both are in tank.	0	0	1	0	0	0	1	0
Sebastes caurinus	Copper rockfish	2011-09-22	0.0.11	G	G	S		0	0	1	0	0	0	1	0
Sebastes chrysomelas	Black-and-yellow rockfish	2011-09-22	0.0.4	G	G	S		0	0	1	0	0	0	1	0
Sebastes constellatus	Starry rockfish	2013-07-03	0.0.1	G	G	N	No mismatches in the priming regions, so lack of detection not explained by inefficient amplification. However, only one individual was added in 2013.	0	0	1	0	0	0	1	0
Sebastes dallii	Calico rockfish	2013-02-20	0.0.7 + 0.0.1	G	G	S		0	0	1	0	0	0	1	0
Sebastes melanops	Black rockfish	2015-02-01	0.0.8 + 0.0.1 + 0.0.1	G	G	S*	DNA confirmed; S. flavidus or S. melanops. S. flavidus is not in tank.	0	0	1	0	0	0	1	0
Sebastes mystinus	Blue rockfish	2009-09-24	0.0.3	G	G	S		0	0	1	0	0	0	1	0
Sebastes paucispinis	Bocaccio	2011-09-22	0.0.3	S	S	N	3 mismatches on reverse primer likely explains no amplification.	0	0	0	1	0	0	0	1
Sebastes rastrelliger	Grass rockfish	2013-09-03	0.0.1 x 3	G	G	S		0	0	1	0	0	0	1	0
Sebastes ruberrimus	Yelloweye rockfish	2014-01-29	0.0.1	G	G	S		0	0	1	0	0	0	1	0
Sebastes rubrivinctus	Flag rockfish	2014-10-14	0.01 x 4	G	G	S		0	0	1	0	0	0	1	0
Sebastes serranoides	Olive rockfish	2011-09-22	0.0.5	G	G	S		0	0	1	0	0	0	1	0
Sebastes serriceps	Treefish	2013-07-17	0.0.1 x 11	G	G	S		0	0	1	0	0	0	1	0
Sebastes umbrosus	Honeycomb rockfish	2012-08-08	0.0.1 x 3 + 0.0.4	G	G	S		0	0	1	0	0	0	1	0
Semicossyphus pulcher	California sheephead wrasse	2013-12-13	1.0.0 + 0.1.0 x 4	S	S	N		0	0	0	1	0	0	0	1
Stereolepis gigas	Giant seabass	2013-10-09	0.0.1 x 2	S	S	N		0	0	0	1	0	0	0	1
Trachurus symmetricus	Pacific jack mackerel	2008-09-18	0.0.8	S	S	N		0	0	0	1	0	0	0	1
Umbrina roncador	Yellowfin croaker	2008-09-12	0.0.2	N	F	N		0	1	0	0	1	0	0	0
								8	10	18	15	4	9	15	23
